# Imprinting and DNA methylation in water lily endosperm: implications for seed evolution

**DOI:** 10.1101/2024.03.15.585284

**Authors:** Rebecca A. Povilus, Caroline A. Martin, Lindsey L. Bechen, Mary Gehring

**Affiliations:** Whitehead Institute for Biomedical Research, 455 Main Street, Cambridge MA 02142; Department of Biology, Massachusetts Institute of Technology, Cambridge MA 02139; Department of Biological Engineering, Massachusetts Institute of Technology, Cambridge MA 02139; Howard Hughes Medical Institute

**Author notes:** Corresponding author: Mary Gehring. **Author Contributions:** R.A.P. and M.G. conceived of the original premise of the study. R.A.P. conducted experiments and wrote the paper with input from M.G. and C.A.M. C.A.M. assisted in processing genomic data. L.L.B performed methylation profiling on leaf tissue. **Competing Interest Statement:** The authors have no competing interests to declare.

**Keywords:** Endosperm, Imprinting, Early Angiosperms, DNA methylation

## Abstract

Endosperm is a key evolutionary innovation associated with the origin of angiosperms (flowering plants). This altruistic seed tissue supports the growth and development of the embryo by mediating the relationship of the mother plant as a nutrient source to the compatriot embryo as a nutrient sink. The endosperm is the primary site of gene imprinting in plants (where expression of an allele in offspring depends on which parent it was inherited from) and of parent-specific epigenetic modifications like DNA methylation, which are differentially patterned during male and female gamete development. Experimental results from a phylogenetically-wide array of monocot and eudicot plants suggest these parent-of-origin effects are a common feature across angiosperms. However, information about genetic imprinting and epigenetic modifications in seeds of angiosperm lineages whose origins predate the monocot-eudicot divergence (such as Nymphaeales, water lilies) is extremely limited. Additionally, Nymphaeales are an intriguing lineage in which to investigate seed genetic and epigenetic phenomena, as they are characterized by diploid endosperm and a maternal storage tissue (perisperm), both of which are unusual across angiosperm diversity. Here, we examined DNA methylation and genetic imprinting using two reproductively compatible water lily sister-species, *Nymphaea thermarum* and *N. dimorpha*. Our results suggest that maternally-expressed imprinted genes and differential DNA methylation of maternally and paternally inherited endosperm genomes are an ancestral condition for endosperm, while other seed characters like seed provisioning strategies, endosperm ploidy, and paternally-expressed imprinted genes might have evolved as coinciding, opposing strategies in the evolutionary dialogue over parental control of offspring development.
