## supplemental table 1 for "Imprinting and DNA methylation in water lily endosperm: implications for seed evolution"

### Sheet: Summary, sequencing samples 
Nd = Nymphaea dimorpha; Nt = Nymphaea thermarum. For crosses, the maternal parent is listed first
purpose	source	SRA	technology	(input amount note, if applicable)	species	tissue	parent ID	# reads, raw	sum length (bp)	min. length (bp)	average length (bp)	max length (bp)
genome (long read)	this study	SRX23975685	pacbio, long read	higher input	Nymphaea dimorpha (Nd)	young and mature leaves	NM001	800743	14678386048	50	18331	199855
genome (long read)	this study	SRX23975686	pacbio, long read	lower input	Nymphaea dimorpha (Nd)	young and mature leaves	NM001	411016	8194583644	50	19937.4	122668
genome (long read)	this study	SRX23985196	pacbio, high fidelity	n/a	Nymphaea thermarum (Nt)	young and mature leaves	NT014	3877951	29835454931	50	7693.6	214759
genome (long read)	this study	SRX23985195	pacbio, long read	n/a	Nymphaea thermarum (Nt)	young and mature leaves	NT014	629279	11043518099	50	17549.5	182384
purpose	source	SRA	technology	species	tissue	parent ID	type of read	# reads (pairs), raw	sum length (bp)	min. length (bp)	average length (bp)	max length (bp)
genome (short read)	this study	SRX23975687	Illumina, HiSeq	Nymphaea dimorpha	young and mature leaves	NM001	Paired end	586865156	23474606240	40	40	40
genome (short read)	https://doi.org/10.1073/pnas.1922873117	SRR8492137	https://doi.org/10.1073/pnas.1922873117	Nymphaea thermarum	https://doi.org/10.1073/pnas.1922873117	https://doi.org/10.1073/pnas.1922873117	https://doi.org/10.1073/pnas.1922873117	https://doi.org/10.1073/pnas.1922873117	https://doi.org/10.1073/pnas.1922873117	https://doi.org/10.1073/pnas.1922873117	https://doi.org/10.1073/pnas.1922873117	https://doi.org/10.1073/pnas.1922873117
purpose	source	SRA	technology	type of read	sample information (for crosses, maternal parent is specified first)	parent ID	Sample ID	Sample name	Barcode	# Reads lane 1	# Reads lane 2	# Reads lane 3	# Reads lane 4	total # reads	sum length (bp)	min. length (bp)	average length (bp)	max length (bp)
RNA-seq	this study	SRX24035178	Illiumina, NovaSeq 6000	single-end	Nd self-fertilized, endosperm, 9-10 DAA	NM012	3746	nmself_31_endo	TCGTCTGA+TCAAGGAC	163082660	165681443	161881084	165063159	655708346	32785417300	50	50	50
RNA-seq	this study	SRX24035179	Illiumina, NovaSeq 6000	single-end	Nd self-fertilized, endosperm, 9-10 DAA	NM020	3748	nmself_32_endo	TACGGTCT+GCAATGGA	127071482	129155646	126010984	129203952	511442064	25572103200	50	50	50
RNA-seq	this study	SRX24035180	Illiumina, NovaSeq 6000	single-end	Nd self-fertilized, endosperm, 9-10 DAA	NM003	3750	nmself_26_endo	CAGGTTCA+GGCGTTAT	165750385	166317968	164609803	165129036	661807192	33090359600	50	50	50
RNA-seq	this study	SRX24035181	Illiumina, NovaSeq 6000	single-end	Nt x Nd, self-fertilized, endosperm, 9-10 DAA	NT018 x NM020	3752	ntxnm_38_endo	TACTCCAG+CCTATACC	113703597	115277626	112890944	115200749	457072916	22853645800	50	50	50
RNA-seq	this study	SRX24035182	Illiumina, NovaSeq 6000	single-end	Nt x Nd, self-fertilized, endosperm, 9-10 DAA	NT018 x NM023	3756	ntxnm_43_endo	CCAGTATC+ATCTCGCT	142569858	144630543	141625575	144296523	573122499	28656124950	50	50	50
RNA-seq	this study	SRX24035183	Illiumina, NovaSeq 6000	single-end	Nt self-fertilized, endosperm, 9-10 DAA	NT006	3758	ntself_45_endo	GAACGAAG+GGTGATTC	142583347	143779087	141674549	142882432	570919415	28545970750	50	50	50
RNA-seq	this study	SRX24035184	Illiumina, NovaSeq 6000	single-end	Nt self-fertilized, endosperm, 9-10 DAA	NT004	3760	ntself_50_endo	GGAAGAGA+TTCTCTCG	142646104	145035159	141695793	144743062	574120118	28706005900	50	50	50
RNA-seq	this study	SRX24035185	Illiumina, NovaSeq 6000	single-end	Nt self-fertilized, endosperm, 9-10 DAA	NT015	3762	ntself_36_endo	CTGTACCA+AGTCTGTG	102762134	104220524	102044450	104114928	413142036	20657101800	50	50	50
RNA-seq	this study	SRX24035186	Illiumina, NovaSeq 6000	single-end	Ndx Nt, self-fertilized, endosperm, 9-10 DAA	NM012 x NT002	3764	nmxnt_54_endo	TCTACGCA+GGCTATTG	152942903	154736322	151674258	154239797	613593280	30679664000	50	50	50
RNA-seq	this study	SRX24035187	Illiumina, NovaSeq 6000	single-end	Ndx Nt, self-fertilized, endosperm, 9-10 DAA	NM019 x NT034	3768	nmxnt_57_endo	GCGTTAGA+GTATGCTG	172642360	174798631	171589251	174230101	693260343	34663017150	50	50	50
purpose	source	BioSample	technology	sample name	cross, tissue type (for crosses, maternal parent is specified first)	parent ID	sample id	# reads, raw	sum length (bp)	min. length (bp)	average length (bp)	max length (bp)
Emzymatic-methyl sequencing	this study	SAMN50235753	Illumina, NovaSeq SP	s17	nt x nd endosperm, 9-10 DAA	NT021B x NM002	78	180840231	7408698592	15	41	41
Emzymatic-methyl sequencing	this study	SAMN50235754	Illumina, NovaSeq SP	s18	nt x nd endosperm, 9-10 DAA	NT018 x NM023	44+37	180386049	7389789576	15	41	41
Emzymatic-methyl sequencing	this study	SAMN50235755	Illumina, NovaSeq SP	s19	nd x nt endosperm, 9-10 DAA	NM003 x NT019	72	180163317	7380914904	15	41	41
Emzymatic-methyl sequencing	this study	SAMN50235756	Illumina, NovaSeq SP	s20	nd x nt endosperm, 9-10 DAA	NM017 x NT102	74	164546944	6741311435	15	41	41
Emzymatic-methyl sequencing	this study	SAMN50235757	Illumina, NovaSeq SP	s21	nd x nt endosperm, 9-10 DAA	NM012 x NT002	55	189609670	7768299268	15	41	41
Emzymatic-methyl sequencing	this study	SAMN50235758	Illumina, NovaSeq S4	s104	nd, leaf	21-b2		271921739	41060182589	151	151	151
Emzymatic-methyl sequencing	this study	SAMN50235759	Illumina, NovaSeq S4	s105	nd x nt, leaf	46-1		301602248	45541939448	151	151	151
Emzymatic-methyl sequencing	this study	SAMN50235760	Illumina, NovaSeq S4	s106	nt, leaf	003-1		265552003	40098352453	151	151	151

### Sheet: Genome assembly
	Nymphaea dimorpha, PacBio (LR)	Nymphaea thermarum, PacBio (HiFi + LR)	Reorganized Genome of N. dimorpha	Reorganized Genome of N. thermarum
# contigs (>= 0 bp)	248	1553	1 (post reorganization, split into 30 contigs of equal length)	1 (post reorganization, split into 30 contigs of equal length)
Largest contig	27306806	16934952	n/a	n/a
Total length	382985336	430273873	358929111	358929111
Estimated reference length	460 Mbp	498 Mbp	460 Mbp	498 Mbp
GC (%)	38.37	38.33	n/a	n/a
N50	14773400	4917843	n/a	n/a
NG50	13941033	4352861	n/a	n/a
L50	10	25	n/a	n/a
LG50	12	33	n/a	n/a
# N's per 100 kbp	0	0	9371764	8657312

### Sheet: Genome Annotation BUSCO 
for all BUSCO evaluations: lineage dataset = embryophyta_odb10 (1614 BUSCOs), mode = genome, BUSCO version is = 4.1.4
	N. thermarum, de novo annotation	N. dimorpha, de novo annotation	N. thermarum, reorganized genome annotation (run3)	N. dimorpha, reorganized genome annotation (run3)	N. thermarum and N. dimorpha resolved annotations
#mRNAs, total	42431	40850	35782	34960	39608
complete BUSCOs, %	82.5	84.8	66.5	66.9	71.8
singlecopy BUSCOs, %	79.2	81.9	64.1	64.7	68.8
duplicated BUSCOs, %	3.3	2.9	2.4	2.2	3
fragmented BUSCOs, %	8.4	7	15.4	14.7	13.1
missing BUSCOs, %	9.1	8.2	18.1	18.4	15.1

### Sheet: RNAseq, mapping 
Nd = Nymphaea dimorpha; Nt = Nymphaea thermarum. For crosses, the maternal parent is listed first
sample	parent ID	Sample ID	sample info	# post QC reads (input to star)	# uniquely mapping (star 2pass)	# uniquely mapping (kallisto) to Nt	# uniquely mapping (kallisto) to Nd	% reads mapping to Nt genome	% reads mapping to maternal genome
Nd self-fertilized, endosperm, 9-10 DAA	NM012	3746	nmself_31_endo	645203045	368145888
Nd self-fertilized, endosperm, 9-10 DAA	NM020	3748	nmself_32_endo	499709198	283628112
Nd self-fertilized, endosperm, 9-10 DAA	NM003	3750	nmself_26_endo	626516150	342447685
Nt x Nd, endosperm, 9-10 DAA	NT018 x NM020	3752	ntxnm_38_endo	410808246	212143616	75942104	46776745	0.61883	0.61883
Nt x Nd, endosperm, 9-10 DAA	NT018 x NM023	3756	ntxnm_43_endo	547957588	313676728	97710065	86297292	0.531012	0.531012
Nt self-fertilized, endosperm, 9-10 DAA	NT006	3758	ntself_45_endo	548407033	304519256
Nt self-fertilized, endosperm, 9-10 DAA	NT004	3760	ntself_50_endo	532893022	291246167
Nt self-fertilized, endosperm, 9-10 DAA	NT015	3762	ntself_36_endo	377500884	214095959
Ndx Nt, endosperm, 9-10 DAA	NM012 x NT002	3764	nmxnt_54_endo	591143555	347526689	99511598	115018933	0.463858	0.536142
Ndx Nt, endosperm, 9-10 DAA	NM019 x NT034	3768	nmxnt_57_endo	677836945	375560997	123308468	125550248	0.495496	0.504504

### Sheet: EMseq, mapping
Nd = Nymphaea dimorpha; Nt = Nymphaea thermarum. For crosses, the maternal parent is listed first
				mapping to concatinated genoms (original organization)	mapping to concatinated genoms (original organization)	mapping to reorganized nt genome	mapping to reorganized nt genome	mapping to reorganized nm genome	mapping to reorganized nm genome
sample ID	cross, tissue type	#reads (pairs)	# 40 bp read pieces (SE)	# reads with unique best hit (pairs or SE)	# reads after deduplication (pairs or SE)	# Nt reads (pairs or SE)	Nt reads with unique best hit	# Nd reads (pairs or SE)	Nd reads with unique best hit	%mat
s17	nt x nd endosperm, 9-10 DAA	180840231	n/a	100341845	61372577	33344343	20759116	27943361	13303514	0.60944
s18	nt x nd endosperm, 9-10 DAA	180386049	n/a	100866863	65611236	36038636	22211787	29472673	17187251	0.563765
s19	nd x nt endosperm, 9-10 DAA	180163317	n/a	102902396	62844777	24094984	14875013	38659236	22771688	0.604879
s20	nd x nt endosperm, 9-10 DAA	164546944	n/a	103904636	69525704	15617389	9660000	53810069	31841200	0.767236
s21	nd x nt endosperm, 9-10 DAA	189609670	n/a	123021338	79855645	15738260	9742162	64024593	37844469	0.795275
										%Nt
s104	nm, leaf	271921739	623235718	298172317	198318210	4520068	1308541	694029983	360463053	0.996383
s105	nd x nt, leaf	301602248	1017023288	383033892	280394203	858981754	539879513	620194484	336898211	0.384246
s106	nd, leaf	265552003	946240422	318670671	219268256	1210922330	763548047	8487766	4086382	0.00532334
